# Microfluidics-free single-cell genomics with templated emulsification

**DOI:** 10.1101/2022.06.10.495582

**Authors:** Iain C. Clark, Kristina M. Fontanez, Robert H. Meltzer, Yi Xue, Corey Hayford, Aaron May-Zhang, Chris D’Amato, Ahmad Osman, Jesse Q. Zhang, Pabodha Hettige, Jacob S.A. Ishibashi, Cyrille L. Delley, Daniel W. Weisgerber, Joseph M. Replogle, Marco Jost, Kiet T. Phong, Vanessa E. Kennedy, Cheryl A. C. Peretz, Esther A. Kim, Siyou Song, William Karlon, Jonathan S. Weissman, Catherine C. Smith, Zev J. Gartner, Adam R. Abate

**Author notes:** Corresponding author: Adam R. Abate.

## Abstract

Single-cell RNA sequencing is now a standard method used to reveal the molecular details of cellular heterogeneity, but current approaches have limitations on speed, scale, and ease of use that stem from the complex microfluidic devices or fluid handling steps required for sample processing. We, therefore, developed a method that does not require specialized microfluidic devices, expertise, or hardware. Our approach is based on particle-templated emulsification, which allows single-cell encapsulation and barcoding of cDNA in uniform droplet emulsions with only a vortexer. PIP-seq accommodates a wide range of emulsification formats, including microwell plates and large-volume conical tubes, enabling thousands of samples or millions of cells to be processed in minutes. We demonstrate that PIP-seq produces high-purity transcriptomes in mouse-human mixing studies, is compatible with multi-omics measurements, and can accurately characterize cell types in human breast tissue when compared to a commercial microfluidic platform. Single-cell transcriptional profiling of mixed phenotype acute leukemia using PIP-seq revealed the emergence of heterogeneity within chemotherapy-resistant cell subsets that were hidden by standard immunophenotyping. PIP-seq is a simple, flexible, and scalable next-generation workflow that extends single-cell sequencing to new applications, including screening, diagnostics, and disease monitoring.
