## Supplementary Table 1 for "Microfluidics-free single-cell genomics with templated emulsification"

### Sheet: Oligonucleotides
Name	Sequence
PIPS_TSO	AAGCAGTGGTATCAACGCAGAGTGAATrGrGrG
PIPS_WTA_primer	AAGCAGTGGTATCAACGCAGAGT
PIPs_P5library	AATGATACGGCGACCACCGAGATCTACACGCCTGTCCGCGGAAGCAGTGGTATCAACGCAGAGT*A*C
P5-PE1	AATGATACGGCGACCACCGAGATCTACAC[N5xx]ACACTCTTTCCCTACACGAC*G*C
Weissman_U6	CAAGCAGAAGACGGCATACGAGAT[N7xx]GTCTCGTGGGCTCGGAGATGTGTATAAGAGACAGGTGTTTTGAGACTATAAGTATCCCTTGGAGAACCACCTTGT*T*G

### Sheet: ADT barcodes
Name	Barcode	Description	BioLegend Cat. No.	Clone
ADT-CD14	TCTCAGACCTCCGTA	TotalSeq™-A0081 anti-human CD14 Antibody	301855	M5E2
ADT-CD64	AAGTATGCCCTACGA	TotalSeq™-A0162 anti-human CD64 Antibody	305037	10.1
ADT-CD22	GGGTTGTTGTCTTTG	TotalSeq™-A0393 anti-human CD22 Antibody	363514	S-HCL-1
ADT-CD10	CAGCCATTCATTAGG	TotalSeq™-A0062 anti-human CD10 Antibody	312231	HI10a
ADT-CD13	TTTCAACGCCCTTTC	TotalSeq™-A0364 anti-human CD13 Antibody	301729	WM15
ADT-CD117	AGACTAATAGCTGAC	TotalSeq™-A0061 anti-human CD117 (c-kit) Antibody	313241	104D2
ADT-CD5	CATTAACGGGATGCC	TotalSeq™-A0138 anti-human CD5 Antibody	300635	UCHT2
ADT-CD7	TGGATTCCCGGACTT	TotalSeq™-A0066 anti-human CD7 Antibody	343123	CD7-6B7
ADT-CD56	TTCGCCGCATTGAGT	TotalSeq™-A0084 anti-human CD56 (NCAM) Recombinant Antibody	392421	QA17A16
ADT-HLA-DR	AATAGCGAGCAAGTA	TotalSeq™-A0159 anti-human HLA-DR Antibody	307659	L243
ADT-CD11b	GACAAGTGATCTGCA	TotalSeq™-A0161 anti-human CD11b Antibody	301353	ICRF44
ADT-CD4	GCGATCCCTTGAGAT	TotalSeq™-A0922 anti-human CD4 Antibody	317451	OKT4
ADT-IgG1	GCCGGACGACATTAA	TotalSeq™-A0090 Mouse IgG1, κ isotype Ctrl Antibody	400199	MOPC-21
ADT-CD3	TATCCCTTGGGATGG	TotalSeq™-A0049 anti-human CD3 Antibody	344847	SK7
ADT-CD19	CTGGGCAATTACTCG	TotalSeq™-A0050 anti-human CD19 Antibody	302259	HIB19
ADT-CD30	TCAGGGTGTGCTGTA	TotalSeq™-A0028 anti-human CD30 Antibody	333913	BY88
ADT-CD33	TAACTCAGGGCCTAT	TotalSeq™-A0052 anti-human CD33 Antibody	366629	P67.6
ADT-CD45	TGCAATTACCCGGAT	TotalSeq™-A0391 anti-human CD45 Antibody	304064	HI30
ADT-CD34	GCAGAAATCTCCCTT	TotalSeq™-A0054 anti-human CD34 Antibody	343537	581

### Sheet: HTO barcodes
Name	Barcode	Description	BioLegend Cat. No.	BioLegend Lot No.
A0253	TTCCGCCTCTCTTTG	TotalSeq™-A0253 anti-human Hashtag 3	394605	B364258
A0255	AAGTATCGTTTCGCA	TotalSeq™-A0255 anti-human Hashtag 5	394609	B366838
