## Supplementary Table 6 for "Microfluidics-free single-cell genomics with templated emulsification"

### Sheet: Sheet1
Study	Library Sample Name	Patient / Sample	Read length	Total reads	Reads per called cell
PIPseq vs. Competitors Comparison Saturation-Curve Plots	JI20220520_FR_5	3.0 Design Freeze HEK/3T3 Deeper Sequencing	51/70	233873276	5000, 10000, 20000, 40000, 60000, 80000
	JI20220718_FR_2	HEK/3T3 Alpha-3	51/70	104148939	53000
	10x v3.1 20K cells (CR6.1)	HEK-293-T/NIH-3T3 (from 10x website)	28/90	1084187375	60000
High cell PBMC dataset 65K captured cells	AO20220511_FR_1	PBMCs, AllCells lot #3052467	51/70	953370869	18535
Breast Tissue 200K cells, single tube T200 PIPseq	CD20220620_FR_1	MP001	51/70	1799287717	13025
Re-sequence breast tissue data that serves as 10x comparator	JZ_20211118_FR_1_S1	EK034	51/66	768848361	36500
	JZ_20211118_FR_2_S2	EK034	51/66	763342707	36500
	JZ_20211118_FR_3_S3	EK035	51/66	607370679	36500
	JZ_20211118_FR_4_S4	EK035	51/66	560451804	36500
Hashing	TS20220816_Gx_FR_5	PBMCs, AllCells lot #3082436	51/70	50956433	17256
	TS20220816_Gx_FR_6	PBMCs, AllCells lot #3082436	51/70	74037395	24853
	PH20220817_HTO_5	PBMCs, AllCells lot #3082436	51/70	14125054	N/A
	PH20220817_HTO_6	PBMCs, AllCells lot #3082436	51/70	18409992	N/A
Stopping Point Study	MP20211206_FR_5	Control (0 hours)	55/66	171913485	45000
	PH20211213_FR_4	Control (0 hours)	55/66	181682769	45000
	PH20211213_FR_6	72 hr at 0C after lysis	55/66	190054172	45000
	PH20211213_FR_7	72 hr at 0C after lysis	55/66	192756872	45000
	PH20211213_FR_9	72 hr at 0C after lysis	55/66	189076304	45000
	PH20211213_FR_11	72 hr at 0C after lysis	55/66	156893218	45000
	MP20211206_FR_3	Control (0 hours)	55/66	120313752	45000
	MP20211206_FR_4	Control (0 hours)	55/66	151192174	45000
	PH20211213_FR_5	Control (0 hours)	55/66	241578407	45000
	PH20211213_FR_8	72 hr at 0C after lysis	55/66	235730113	45000
	PH20211213_FR_10	72 hr at 0C after lysis	55/66	139141999	45000
MPAL	YX20211006_FR_1	Patient 65 time point 1 replicate 1	55/66	187901786	29826
	YX20211006_FR_2	Patient 65 time point 1 replicate 2	55/66	180811976	27508
	YX20210921_FR_3	Patient 65 time point 2 replicate 1	55/66	408785818	55784
	YX20210921_FR_4	Patient 65 time point 2 replicate 2	55/66	406548281	49386
	YX20211118_FR_5	Patient 873 time point 1 replicate 1	55/66	680302353	165483
	YX20211118_FR_6	Patient 873 time point 1 replicate 2	55/66	671992091	182458
	YX20211216_FR_1	Patient 873 time point 2 replicate 1	55/66	364431193	50336
	YX20211216_FR_3	Patient 873 time point 2 replicate 2	55/66	207896984	33408
Mixed species human/mouse	JZ20210405_FR_3	HEK/3T3 cells	55/66	129331399	51733
CROPseq	CD20200916_5XT	K-562 cells	55/145	182596658	314280
PIPseq on Gefitinib sensitive and resistent cell lines	AO20200304-2XT	H1975 cells	55/91	70000000	171317
	AO20200302-8XT	H1975 cells	55/91	70000000	350000
	AO20200302-9XT	PC9 cells	55/91	70000000	167866
	AO20200302-10XT	PC9 cells	55/91	70000000	175000
	AO20200302-11XT	Mixture of PC9 and H1975 cells (9:1)	55/91	70000000	175000
